# Gut Commensal Bacteria-Derived Methionine is Required for Host Reproduction by Modulating RNA m6A Methylation of the Insulin Receptor

**DOI:** 10.1101/2024.08.20.608724

**Authors:** Qiuyuan Zhang, ZhuRong Deng, Xiaoxue Li, Jiao Qiao, Ziniu Li, Peipei Liu, Alfred M. Handler, Bruno Lemaitre, Weiwei Zheng, Hongyu Zhang

## Abstract

Gut commensal bacteria promote host reproduction by modulating metabolism and nutrition, yet the molecular mechanisms by which microbes modulate reproduction remain unclear. Here, we show that gut commensal bacteria promote host reproduction by providing amino-acid methionine, which controls the RNA m6A modification level of *insulin receptor* (*InR*) in the ovary of the invasive insect *Bactrocera dorsalis*. RNA m6A levels and S-adenosyl-methionine (SAM) titers in the ovaries were sharply reduced in antibiotic treated *B. dorsalis* compared with untreated insects, resulting in arrested ovarian development and decreased fecundity. The intestinal commensal bacteria *Enterobacter hormaechei* or the *E. hormaechei*-derived metabolite methionine restored the decreased RNA m6A level and the reproductive defects. Notably, knockdown of *METTL3* and *METTL14*, two genes encoding the RNA m6A methyltransferases, led to a decrease in the mRNA level of *InR* and underdevelopment of ovaries in *B. dorsalis,* and blocked the promoting effect of methionine on ovarian development and fecundity. Collectively, our study identifies an unrecognized role of RNA m6A methylation modification that underlies microbial control of host reproduction. Our findings further expand the functional landscape of m6A modification to include nutrient-dependent control of ovarian development and highlight the essential role of epigenetic regulation in microbe-host interactions.
