## Supplemental Table 3 for "Gut Commensal Bacteria-Derived Methionine is Required for Host Reproduction by Modulating RNA m6A Methylation of the Insulin Receptor"

### Sheet: Sheet1
Table S3 43 genes overlapped between ABX vs CONV and ABX+EH vs ABX groups
chr	chromStart	chromEnd	peak_length	strand	transcriptId	geneID	geneName	GO	KEGG	KO_ENTRY	EC	Description	peak_annotation
NC_064303.1	10317150	10317569	420	+	XM_011199364.4	LOC105222158	LOC105222158	GO:0005515(protein binding);GO:0005925(focal adhesion);GO:0007411(axon guidance);GO:0007412(axon target recognition);GO:0007416(synapse assembly);GO:0008594(photoreceptor cell morphogenesis);GO:0031290(retinal ganglion cell axon guidance);GO:0045202(synapse);GO:0045467(R7 cell development);GO:0048490(anterograde synaptic vesicle transport);GO:0048675(axon extension);GO:0048786(presynaptic active …	NA	NA	NA	PREDICTED: liprin-alpha-1 isoform X2 [Bactrocera dorsalis]	UTR3
NC_064303.1	105477093	105477932	840	+	XM_011202450.4	LOC105224387	LOC105224387	GO:0004653(polypeptide N-acetylgalactosaminyltransferase activity);GO:0005794(Golgi apparatus);GO:0005795(Golgi stack);GO:0009312(oligosaccharide biosynthetic process);GO:0012505(endomembrane system);GO:0016020(membrane);GO:0016266(O-glycan processing);GO:0018242(protein O-linked glycosylation via serine);GO:0018243(protein O-linked glycosylation via threonine);GO:0018243(protein O-linked glycosy…	00512(Mucin type O-glycan biosynthesis);00512(Mucin type O-glycan biosynthesis)	K00710	EC:2.4.1.41	PREDICTED: polypeptide N-acetylgalactosaminyltransferase 5 isoform X1 [Bactrocera dorsalis]	UTR5
NC_064303.1	108007417	108021389	13973	+	XM_019989030.3	LOC105222386	LOC105222386	GO:0005089(Rho guanyl-nucleotide exchange factor activity);GO:0005575(cellular_component);GO:0035023(regulation of Rho protein signal transduction);GO:0035023(regulation of Rho protein signal transduction)	NA	NA	NA	PREDICTED: dedicator of cytokinesis protein 9 isoform X1 [Bactrocera dorsalis]	UTR5
NC_064303.1	18933989	18939174	5186	-	XM_049457418.1	LOC125775313	LOC125775313	GO:0000165(MAPK cascade);GO:0005912(adherens junction);GO:0006930(substrate-dependent cell migration, cell extension);GO:0007264(small GTPase mediated signal transduction);GO:0007391(dorsal closure);GO:0007476(imaginal disc-derived wing morphogenesis);GO:0007485(imaginal disc-derived male genitalia development);GO:0016327(apicolateral plasma membrane);GO:0016476(regulation of embryonic cell shape…	04010(MAPK signaling pathway);04530(Tight junction);04530(Tight junction)	K08018	NA	PREDICTED: rap guanine nucleotide exchange factor 2 isoform X4 [Bactrocera latifrons]	UTR5
NC_064303.1	80349869	80351308	1440	-	XM_049446449.1	LOC105223590	LOC105223590	GO:0005369(taurine:sodium symporter activity);GO:0005886(plasma membrane);GO:0015183(L-aspartate transmembrane transporter activity);GO:0015501(glutamate:sodium symporter activity);GO:0015734(taurine transport);GO:0016021(integral component of membrane);GO:0016021(integral component of membrane)	NA	NA	NA	PREDICTED: excitatory amino acid transporter isoform X1 [Bactrocera dorsalis]	UTR5
NC_064303.1	82784282	82784643	362	-	XM_049457552.1	LOC105222010	LOC105222010	GO:0008395(steroid hydroxylase activity);GO:0008395(steroid hydroxylase activity)	NA	NA	NA	PREDICTED: uncharacterized protein LOC105222010 [Bactrocera dorsalis]	UTR3
NC_064304.1	43506878	43507145	268	+	XM_049448383.1	LOC105234180	LOC105234180	GO:0005615(extracellular space);GO:0007610(behavior);GO:0007623(circadian rhythm);GO:0032504(multicellular organism reproduction)	NA	NA	NA	PREDICTED: uncharacterized protein LOC105234180 [Bactrocera dorsalis]	UTR3
NC_064304.1	106636662	106637046	385	+	XM_029553268.2	LOC105232969	LOC105232969	GO:0003674(molecular_function);GO:0005654(nucleoplasm)	NA	NA	NA	PREDICTED: G patch domain and KOW motifs-containing protein [Bactrocera dorsalis]	UTR5
NC_064304.1	24506503	24507012	510	-	XM_019992022.3	LOC105231050	LOC105231050	GO:0004850(uridine phosphorylase activity);GO:0005737(cytoplasm);GO:0009116(nucleoside metabolic process);GO:0009166(nucleotide catabolic process);GO:0030431(sleep);GO:0042332(gravitaxis);GO:0042332(gravitaxis)	00240(Pyrimidine metabolism);00983(Drug metabolism - other enzymes);00983(Drug metabolism - other enzymes)	K00757	EC:2.4.2.3	PREDICTED: uridine phosphorylase 1 isoform X1 [Bactrocera oleae]	UTR3
NC_064304.1	86606238	86608370	2133	-	XM_011201057.4	LOC105223343	LOC105223343	GO:0004843(thiol-dependent ubiquitin-specific protease activity);GO:0005515(protein binding);GO:0005737(cytoplasm);GO:0006511(ubiquitin-dependent protein catabolic process);GO:0006897(endocytosis);GO:0007349(cellularization);GO:0008354(germ cell migration);GO:0008583(mystery cell differentiation);GO:0009950(dorsal/ventral axis specification);GO:0016477(cell migration);GO:0016579(protein deubiquit…	NA	NA	NA	PREDICTED: probable ubiquitin carboxyl-terminal hydrolase FAF isoform X2 [Bactrocera dorsalis]	UTR5
NC_064304.1	95545905	95659028	113124	-	XM_049449781.1	LOC105230971	LOC105230971	GO:0001700(embryonic development via the syncytial blastoderm);GO:0004709(MAP kinase kinase kinase activity);GO:0004713(protein tyrosine kinase activity);GO:0004714(transmembrane receptor protein tyrosine kinase activity);GO:0004888(transmembrane signaling receptor activity);GO:0005009(insulin-activated receptor activity);GO:0005515(protein binding);GO:0005524(ATP binding);GO:0005737(cytoplasm);G…	04068(FoxO signaling pathway);04150(mTOR signaling pathway);04144(Endocytosis);04140(Autophagy - animal);04213(Longevity regulating pathway - multiple species);04213(Longevity regulating pathway - multiple species)	K05087	EC:2.7.10.1	PREDICTED: insulin-like receptor [Bactrocera dorsalis]	UTR5
NC_064305.1	404156	404688	533	+	XM_049452294.1	LOC105228092	LOC105228092	NA	NA	NA	NA	PREDICTED: ADP-ribosylation factor-like protein 6-interacting protein 6 [Bactrocera dorsalis]	UTR5
NC_064305.1	13362870	13369497	6628	+	XM_019989828.3	LOC105225090	LOC105225090	GO:0005886(plasma membrane);GO:0005886(plasma membrane)	04310(Wnt signaling pathway);04150(mTOR signaling pathway);04150(mTOR signaling pathway)	K03068	NA	PREDICTED: low-density lipoprotein receptor-related protein 6 [Bactrocera dorsalis]	UTR5
NC_064305.1	67253250	67256034	2785	+	XM_049451088.1	LOC105228979	LOC105228979	GO:0005654(nucleoplasm);GO:0005829(cytosol);GO:0005829(cytosol)	04371(Apelin signaling pathway);04810(Regulation of actin cytoskeleton);04260(Cardiac muscle contraction);04261(Adrenergic signaling in cardiomyocytes);04261(Adrenergic signaling in cardiomyocytes)	K05742	NA	PREDICTED: uncharacterized protein LOC105228979 [Bactrocera dorsalis]	UTR5
NC_064305.1	72838846	72839176	331	+	XM_049452264.1	LOC105233497	LOC105233497	GO:0004784(superoxide dismutase activity);GO:0005507(copper ion binding);GO:0005615(extracellular space);GO:0005737(cytoplasm);GO:0008270(zinc ion binding);GO:0019430(removal of superoxide radicals);GO:0005886(plasma membrane);GO:0006979(response to oxidative stress);GO:0009650(UV protection);GO:0055114(oxidation-reduction process);GO:0055114(oxidation-reduction process)	04146(Peroxisome);04213(Longevity regulating pathway - multiple species);04213(Longevity regulating pathway - multiple species)	K04565	EC:1.15.1.1	PREDICTED: superoxide dismutase [Cu-Zn], chloroplastic isoform X1 [Bactrocera latifrons]	UTR3
NC_064305.1	2864077	2865605	1529	-	XM_049452273.1	LOC105230156	LOC105230156	GO:0000122(negative regulation of transcription by RNA polymerase II);GO:0003676(nucleic acid binding);GO:0005634(nucleus);GO:0007298(border follicle cell migration);GO:0007382(specification of segmental identity, maxillary segment);GO:0007411(axon guidance);GO:0007417(central nervous system development);GO:0007418(ventral midline development);GO:0007424(open tracheal system development);GO:00074…	NA	NA	NA	PREDICTED: zinc finger protein jing [Bactrocera dorsalis]	UTR5
NC_064305.1	16664199	16688549	24351	-	XM_049452489.1	LOC105226316	LOC105226316	GO:0016021(integral component of membrane)	04514(Cell adhesion molecules (CAMs))	K06759	NA	PREDICTED: LOW QUALITY PROTEIN: uncharacterized protein LOC105226316 [Bactrocera dorsalis]	UTR5
NC_064305.1	39100508	39129680	29173	-	XM_011215020.4	LOC105233071	LOC105233071	GO:0004467(long-chain fatty acid-CoA ligase activity);GO:0008152(metabolic process);GO:0015908(fatty acid transport);GO:0016021(integral component of membrane);GO:0031957(very long-chain fatty acid-CoA ligase activity);GO:0031957(very long-chain fatty acid-CoA ligase activity)	NA	NA	NA	PREDICTED: long-chain fatty acid transport protein 4 isoform X1 [Bactrocera dorsalis]	UTR5
NC_064305.1	54170091	54180474	10384	-	XM_011207111.4	LOC105227657	LOC105227657	GO:0005351(carbohydrate:proton symporter activity);GO:0005355(glucose transmembrane transporter activity);GO:0005887(integral component of plasma membrane);GO:0016021(integral component of membrane);GO:0046323(glucose import);GO:0046323(glucose import)	NA	NA	NA	PREDICTED: facilitated trehalose transporter Tret1-2 homolog [Bactrocera dorsalis]	UTR5
NC_064305.1	67757352	67757950	599	-	XM_049452015.1	LOC105228935	LOC105228935	GO:0004653(polypeptide N-acetylgalactosaminyltransferase activity);GO:0005794(Golgi apparatus);GO:0005795(Golgi stack);GO:0009312(oligosaccharide biosynthetic process);GO:0016020(membrane);GO:0016266(O-glycan processing);GO:0018242(protein O-linked glycosylation via serine);GO:0018243(protein O-linked glycosylation via threonine)	00512(Mucin type O-glycan biosynthesis)	K00710	EC:2.4.1.41	PREDICTED: polypeptide N-acetylgalactosaminyltransferase 1 [Bactrocera dorsalis]	UTR5
NC_064305.1	78036139	78040518	4380	-	XM_011209282.4	LOC105229172	LOC105229172	GO:0004563(beta-N-acetylhexosaminidase activity);GO:0005770(late endosome);GO:0005783(endoplasmic reticulum);GO:0005794(Golgi apparatus);GO:0005886(plasma membrane);GO:0005975(carbohydrate metabolic process);GO:0006032(chitin catabolic process);GO:0006491(N-glycan processing);GO:0006517(protein deglycosylation);GO:0007420(brain development);GO:0016063(rhodopsin biosynthetic process);GO:0016231(be…	00511(Other glycan degradation);00511(Other glycan degradation)	K20730	EC:3.2.1.52	PREDICTED: probable beta-hexosaminidase fdl isoform X3 [Bactrocera dorsalis]	UTR5
NC_064306.1	3422644	3423031	388	+	XM_011213526.4	LOC105231986	LOC105231986	GO:0000727(double-strand break repair via break-induced replication);GO:0003682(chromatin binding);GO:0003688(DNA replication origin binding);GO:0003697(single-stranded DNA binding);GO:0005634(nucleus);GO:0005656(nuclear pre-replicative complex);GO:0005737(cytoplasm);GO:0006260(DNA replication);GO:0006267(pre-replicative complex assembly involved in nuclear cell cycle DNA replication);GO:0006270(…	NA	NA	NA	PREDICTED: cell division control protein 45 homolog [Bactrocera dorsalis]	UTR3
NC_064306.1	7887609	7887865	257	+	XM_011213816.4	LOC105232187	LOC105232187	GO:0004722(protein serine/threonine phosphatase activity);GO:0005737(cytoplasm);GO:0006470(protein dephosphorylation);GO:0016491(oxidoreductase activity);GO:0043169(cation binding);GO:0055114(oxidation-reduction process)	NA	NA	NA	PREDICTED: uncharacterized protein LOC105232187 [Bactrocera dorsalis]	exonic
NC_064306.1	30491984	30506045	14062	+	XM_049456193.1	LOC105224223	LOC105224223	NA	NA	NA	NA	PREDICTED: uncharacterized protein LOC105224223 [Bactrocera dorsalis]	UTR5
NC_064306.1	31597255	31597958	704	+	XM_011202074.4	LOC105224091	LOC105224091	GO:0005102(receptor binding);GO:0005172(vascular endothelial growth factor receptor binding);GO:0005576(extracellular region);GO:0005615(extracellular space);GO:0005737(cytoplasm);GO:0007298(border follicle cell migration);GO:0007435(salivary gland morphogenesis);GO:0007443(Malpighian tubule morphogenesis);GO:0008083(growth factor activity);GO:0008201(heparin binding);GO:0008284(positive regulati…	04933(AGE-RAGE signaling pathway in diabetic complications);04933(AGE-RAGE signaling pathway in diabetic complications)	K05449	NA	PREDICTED: balbiani ring protein 3 isoform X1 [Bactrocera dorsalis]	UTR3
NC_064306.1	14334418	14335158	741	-	XM_011200549.4	LOC105222969	LOC105222969	GO:0017108(5'-flap endonuclease activity);GO:0033567(DNA replication, Okazaki fragment processing);GO:0043142(single-stranded DNA-dependent ATPase activity)	03030(DNA replication)	K10742	EC:3.6.4.12	PREDICTED: DNA replication ATP-dependent helicase/nuclease DNA2 [Bactrocera dorsalis]	UTR5
NC_064306.1	14645815	14646266	452	-	XM_029548967.2	LOC105222946	LOC105222946	GO:0000228(nuclear chromosome);GO:0000705(achiasmate meiosis I);GO:0005634(nucleus);GO:0005654(nucleoplasm);GO:0005700(polytene chromosome);GO:0005730(nucleolus);GO:0007552(metamorphosis);GO:0010629(negative regulation of gene expression);GO:0016321(female meiosis chromosome segregation);GO:0090235(regulation of metaphase plate congression);GO:0090235(regulation of metaphase plate congression)	NA	NA	NA	PREDICTED: LOW QUALITY PROTEIN: uncharacterized protein LOC105222946 [Bactrocera dorsalis]	UTR3
NC_064306.1	58483347	58483618	272	-	XM_049455562.1	LOC105225696	LOC105225696	GO:0004252(serine-type endopeptidase activity);GO:0005886(plasma membrane);GO:0006508(proteolysis);GO:0010906(regulation of glucose metabolic process);GO:0051048(negative regulation of secretion);GO:0051048(negative regulation of secretion)	NA	NA	NA	PREDICTED: furin-like protease 2 [Bactrocera dorsalis]	exonic
NC_064306.1	65237143	65252001	14859	-	XM_019989868.3	LOC105225200	LOC105225200	GO:0000979(RNA polymerase II core promoter sequence-specific DNA binding);GO:0001047(core promoter binding);GO:0001673(male germ cell nucleus);GO:0001674(female germ cell nucleus);GO:0003682(chromatin binding);GO:0003700(DNA binding transcription factor activity);GO:0005634(nucleus);GO:0005667(transcription factor complex);GO:0005669(transcription factor TFIID complex);GO:0005700(polytene chromos…	03022(Basal transcription factors);03022(Basal transcription factors)	K03120	NA	PREDICTED: chromatin modification-related protein EAF1 [Bactrocera dorsalis]	UTR5
NC_064306.1	68788864	68789763	900	-	XM_049455407.1	LOC105224907	LOC105224907	GO:0003779(actin binding);GO:0005737(cytoplasm);GO:0007015(actin filament organization);GO:0007163(establishment or maintenance of cell polarity);GO:0008407(chaeta morphogenesis);GO:0009653(anatomical structure morphogenesis);GO:0009913(epidermal cell differentiation);GO:0015629(actin cytoskeleton);GO:0016358(dendrite development);GO:0016477(cell migration);GO:0030034(microvillar actin bundle ass…	NA	NA	NA	PREDICTED: protein singed [Bactrocera dorsalis]	UTR3
NC_064307.1	82676	87857	5182	+	XM_011214617.4	LOC105232786	LOC105232786	GO:0000381(regulation of alternative mRNA splicing, via spliceosome);GO:0003729(mRNA binding);GO:0003730(mRNA 3'-UTR binding);GO:0005634(nucleus);GO:0005654(nucleoplasm);GO:0005737(cytoplasm);GO:0007399(nervous system development);GO:0007474(imaginal disc-derived wing vein specification);GO:0007613(memory);GO:0008134(transcription factor binding);GO:0017148(negative regulation of translation);GO:…	NA	NA	NA	PREDICTED: uncharacterized protein LOC105232786 isoform X1 [Bactrocera dorsalis]	UTR5
NC_064307.1	796981	799518	2538	-	XM_011214584.4	LOC105232767	LOC105232767	GO:0005634(nucleus);GO:0042051(compound eye photoreceptor development);GO:0042059(negative regulation of epidermal growth factor receptor signaling pathway);GO:0042059(negative regulation of epidermal growth factor receptor signaling pathway)	NA	NA	NA	PREDICTED: PHD finger protein rhinoceros [Bactrocera dorsalis]	UTR5
NC_064307.1	14109686	14142084	32399	-	XM_049459067.1	LOC105228028	LOC105228028	GO:0001786(phosphatidylserine binding);GO:0005515(protein binding);GO:0005737(cytoplasm);GO:0005886(plasma membrane);GO:0006909(phagocytosis);GO:0006911(phagocytosis, engulfment);GO:0008345(larval locomotory behavior);GO:0016322(neuron remodeling);GO:0030424(axon);GO:0031224(intrinsic component of membrane);GO:0035071(salivary gland cell autophagic cell death);GO:0035212(cell competition in a mul…	NA	NA	NA	PREDICTED: multiple epidermal growth factor-like domains protein 11 isoform X1 [Bactrocera latifrons]	UTR5
NC_064307.1	16217438	16217798	361	-	XM_011207596.4	LOC105228001	LOC105228001	GO:0000724(double-strand break repair via homologous recombination);GO:0000785(chromatin);GO:0002164(larval development);GO:0003677(DNA binding);GO:0003678(DNA helicase activity);GO:0003697(single-stranded DNA binding);GO:0004386(helicase activity);GO:0005524(ATP binding);GO:0005634(nucleus);GO:0005694(chromosome);GO:0005737(cytoplasm);GO:0006260(DNA replication);GO:0006281(DNA repair);GO:0006284…	NA	NA	NA	PREDICTED: ATP-dependent DNA helicase Q4 [Bactrocera dorsalis]	exonic
NC_064307.1	22062241	22063232	992	-	XM_011210682.4	LOC105230093	LOC105230093	GO:0005089(Rho guanyl-nucleotide exchange factor activity);GO:0005575(cellular_component);GO:0035011(melanotic encapsulation of foreign target);GO:0035023(regulation of Rho protein signal transduction);GO:0035023(regulation of Rho protein signal transduction)	NA	NA	NA	PREDICTED: uncharacterized protein LOC105230093 [Bactrocera dorsalis]	UTR3
NC_064307.1	28658037	28680551	22515	-	XM_011203336.3	LOC105225032	LOC105225032	GO:0005158(insulin receptor binding);GO:0005615(extracellular space);GO:0007304(chorion-containing eggshell formation);GO:0008286(insulin receptor signaling pathway);GO:0009855(determination of bilateral symmetry);GO:0035073(pupariation);GO:0042600(chorion);GO:0043950(positive regulation of cAMP-mediated signaling);GO:0048638(regulation of developmental growth);GO:0048640(negative regulation of d…	NA	NA	NA	PREDICTED: uncharacterized protein LOC105225032 [Bactrocera dorsalis]	UTR5
NC_064307.1	32361181	32451550	90370	-	XM_049459280.1	LOC105234013	LOC105234013	GO:0004672(protein kinase activity);GO:0004674(protein serine/threonine kinase activity);GO:0005524(ATP binding);GO:0005634(nucleus);GO:0006468(protein phosphorylation);GO:0008013(beta-catenin binding);GO:0008134(transcription factor binding);GO:0008586(imaginal disc-derived wing vein morphogenesis);GO:0008587(imaginal disc-derived wing margin morphogenesis);GO:0010628(positive regulation of gene…	NA	NA	NA	PREDICTED: homeodomain-interacting protein kinase 2 isoform X1 [Zeugodacus cucurbitae]	UTR5
NC_064307.1	62607987	62610497	2511	-	XM_011201967.4	LOC105224008	LOC105224008	GO:0001047(core promoter binding);GO:0005634(nucleus);GO:0005700(polytene chromosome);GO:0006343(establishment of chromatin silencing);GO:0016573(histone acetylation);GO:0035327(transcriptionally active chromatin);GO:0042054(histone methyltransferase activity);GO:0048477(oogenesis);GO:0070868(heterochromatin organization involved in chromatin silencing);GO:0070868(heterochromatin organization inv…	00310(Lysine degradation);00310(Lysine degradation)	K09189	EC:2.1.1.43	PREDICTED: uncharacterized protein LOC105224008 [Bactrocera dorsalis]	exonic
NC_064307.1	69085400	69088428	3029	-	XM_011207382.4	LOC105227846	LOC105227846	GO:0005887(integral component of plasma membrane);GO:0006644(phospholipid metabolic process);GO:0007165(signal transduction);GO:0007602(phototransduction);GO:0008195(phosphatidate phosphatase activity);GO:0009642(response to light intensity);GO:0016020(membrane);GO:0016311(dephosphorylation);GO:0016791(phosphatase activity);GO:0042577(lipid phosphatase activity);GO:0043052(thermotaxis);GO:0046839…	00561(Glycerolipid metabolism);00564(Glycerophospholipid metabolism);00565(Ether lipid metabolism);00600(Sphingolipid metabolism);00600(Sphingolipid metabolism)	K01080	EC:3.1.3.4	PREDICTED: putative phosphatidate phosphatase [Bactrocera dorsalis]	UTR5
NW_026038058.1	402131	405464	3334	-	XM_011207988.4	LOC105228248	LOC105228248	GO:0004465(lipoprotein lipase activity);GO:0005737(cytoplasm);GO:0006629(lipid metabolic process);GO:0006979(response to oxidative stress);GO:0007216(G-protein coupled glutamate receptor signaling pathway);GO:0007602(phototransduction);GO:0016020(membrane);GO:0016298(lipase activity);GO:0019369(arachidonic acid metabolic process);GO:0022008(neurogenesis);GO:0042136(neurotransmitter biosynthetic p…	04745(Phototransduction - fly);04745(Phototransduction - fly)	K13806	EC:3.1.1.-	PREDICTED: sn1-specific diacylglycerol lipase alpha isoform X3 [Bactrocera dorsalis]	UTR5
NW_026038177.1	9939	10180	242	-	XM_019989790.3	LOC105225045	LOC105225045	GO:0005829(cytosol);GO:0060071(Wnt signaling pathway, planar cell polarity pathway);GO:0060071(Wnt signaling pathway, planar cell polarity pathway)	04391(Hippo signaling pathway -fly);04391(Hippo signaling pathway -fly)	K05628	NA	PREDICTED: uncharacterized protein LOC105225045 isoform X1 [Bactrocera dorsalis]	exonic
NW_026038240.1	15799	16354	556	-	XM_011209632.4	LOC105229366	LOC105229366	GO:0005509(calcium ion binding);GO:0005515(protein binding);GO:0005515(protein binding)	NA	NA	NA	PREDICTED: ralBP1-associated Eps domain-containing protein 1 isoform X1 [Bactrocera dorsalis]	UTR5
NW_026038382.1	3686	4762	1077	-	XM_049462189.1	LOC125780256	LOC125780256	GO:0005634(nucleus);GO:0005700(polytene chromosome);GO:0005705(polytene chromosome interband);GO:0031213(RSF complex);GO:0045892(negative regulation of transcription, DNA-templated);GO:0070868(heterochromatin organization involved in chromatin silencing)	NA	NA	NA	PREDICTED: uncharacterized protein LOC105233402 [Bactrocera dorsalis]	exonic
