## Supplemental Table 4 for "Gut Commensal Bacteria-Derived Methionine is Required for Host Reproduction by Modulating RNA m6A Methylation of the Insulin Receptor"

### Sheet: Sheet2
Table S4 Primers sequence
Gene name	Genome ID	Usage	Primer (5'-3')
METTL3-F	LOC105224631	Gene clone	ATGGCAGATGCTTGGGATGA
METTL3-R			TCACTTTTTCACAGCACTTG
METTL14-F	LOC105223090	Gene clone	ATGAGTGATATTTTAAAAAT
METTL14-R			TTATCTTGGTCGACCACGGCCAC
qRT-METTL3-F		RT-qPCR	GCGCAGCAAGCCACTGCGGA
qRT-METTL3-R			ATCCTCTGCGCCGGAGTCGC
qRT-METTL14-F		RT-qPCR	CACAAGAGCGCTCACGCAAAC
qRT-METTL14-R			CCTTCGTCCTCACGACTGCT
qRT-Tubulin-F		RT-qPCR	CGCATTCATGGTTGATAACG
qRT-Tubulin-R			GGGCACCAAGTTAGTCTGGA
qRT-Vg1-F		RT-qPCR	CAGCGAAAGATTGAGAAGC
qRT-Vg1-R			GTTTGGCAGTTTGGACGAG
qRT-Vg2-F		RT-qPCR	TGAGGAGGCTGCCGAGTT
qRT-Vg2-R			GACCGAAATGAGGTTGTTGTTG
dsMETTL3-F		dsRNA synthesis	GGATCCTAATACGACTCACTATAGGGGAAAAGAACATTGTCTGGT
dsMETTL3-R			GGATCCTAATACGACTCACTATAGGTTGATTGCCCAATGTAATCC
dsMETTL14-F		dsRNA synthesis	GGATCCTAATACGACTCACTATAGGGGTACTGTACGCCGATCTAC
dsMETTL14-R			GGATCCTAATACGACTCACTATAGGCAGTTCAGGACCAACTGTTA
dsEGFP-F		dsRNA synthesis	GGATCCTAATACGACTCACTATAGGACGTAAACGGCCACAAGTTC
dsEGFP-R			GGATCCTAATACGACTCACTATAGGAAGTCGTGCTGCTTCATGTG
5‘UTRInR-F	LOC105230971	Gene clone	GTTGACCTCGTTGTTTGTGC
5‘UTRInR-R			TCAATCGCTCACAATTAACATCC
qRT-InR-F		RT-qPCR	CCACCGTCAATCCATACT
qRT-InR-R			TACCATACCGAAAGAGCC
dsInR-F		dsRNA synthesis	GGATCCTAATACGACTCACTATAGGTGATCTGCGCAAATTCGATGT
dsInR-R			GGATCCTAATACGACTCACTATAGGTCGTGCGGTATTTTCGGTGT
MetA F	EH72530959	Gene clone	CTGAAAAGTCGGGTGGTGGCCCA
MetA R			CGGCTTCGTTGGTATAGCTGAT
SAMS-F	LOC105230754	Gene clone	ATGCCACTAACATCAGCTGC
SAMS-R			TCAATTGATCTGCAGCGGCT
qRT-SAMs-F		RT-qPCR	GAAATCGGTGCCGGAGACCA
qRT-SAMs-R			AGCTCCGCCAATTTCTCGTT
pAc5.1b-METTL14-F		Plasmid construction	CGGGGTACCGCCACCATGAGTGATATTTTAAAAAT
pAc5.1b-METTL14-R			CGCGGGCCCTTATCTTGGTCGACCACGGCC
pAc5.1b-METTL3-F		Plasmid construction	CGGGGTACCGCCACCATGGCAGATGCTTGGGATGA
pAc5.1b-METTL3-R			CCGCGGGCCCTCACTTTTTCACAGCACTTG
pGL4.26-INR1-F		Plasmid construction	CTAACTGGCCGGTACCCATACGGAAAAACGAAGTGACGAATACGATGATGCCATTGAACGGAACTTGATATATGA
pGL4.26-INR1-R			GAACTTGATATATGACGGAAAGTGAAAACCAACCTCAAAATTTGTTATTTAACGAGAATAAGCTTAGACACTAGA
pGL4.26-Mut-INR1-F		Plasmid construction (Replace A with G)	CTAACTGGCCGGTACCCATACGGAAAAACGAAGTGACGAATACGATGATGCCATTGAACGGAGCTTGATATATGA
pGL4.26-Mut-INR1-R			GAGCTTGATATATGACGGAAAGTGAAAACCAACCTCAAAATTTGTTATTTAACGAGAATAAGCTTAGACACTAGA
pGL4.26-INR2-F		Plasmid construction	CTAACTGGCCGGTACCATATATGACGGAAAGTGAAAACCAACCTCAAAATTTGTTATTTAACGAGAATACAGACT
pGL4.26-INR2-R			ACGAGAATACAGACTATTTCAGAACACACCCAGTTTCGCAGGCAACATTAAATCACTGAAAGCTTAGACACTAGA
pGL4.26-Mut-INR2-F		Plasmid construction (Replace A with G)	CTAACTGGCCGGTACCATATATGACGGAAAGTGAAAACCAACCTCAAAATTTGTTATTTAACGAGAATACAGGCT
pGL4.26-Mut-INR2-R			ACGAGAATACAGGCTATTTCAGAACACACCCAGTTTCGCAGGCAACATTAAATCACTGAAAGCTTAGACACTAGA
shMETT3-F		Plasmid construction	GATATATTCAAGAGATATATCCCAAGGTGGATCCGCTTTTTGTTAATTAAGATCTT
shMETT3-R			GATATATCTCTTGAATATATCCCAAGGTGGATCCGCGCTAGCAGTATTGAGGAAAA
shMETT14-F		Plasmid construction	GTATTTTTCAAGAGAAAATACAAATGAGCGATGCGCTTTTTGTTAATTAAGATCTT
shMETT14-R			GTATTTTCTCTTGAAAAATACAAATGAGCGATGCGCGCTAGCAGTATTGAGGAAAA
metA-up-F		Mutation detection	CGGCTTCGTTGGTATAGCTGAT
metA-down-R			CTGAAAAGTCGGGTGGTGGCCCA
EH probe		Fish	CCGGGGAUUUCACAUCCGACUUGAC
EcR RTF		RT-qPCR	CGTGCGCAGTTCCGTTAATA
EcR RTR			AGCGCAATAAAAGCAGGTGT
USP RTF		RT-qPCR	AGCGCAATAAAAGCAGGTGT
USP RTR			AGGATGATAGTTCGGAGCGA
E74 RTF		RT-qPCR	CGTACATGCTGGAACTTGGT
E74 RTR			TTAAATACGCCCTTCTCACG
E75 RTF		RT-qPCR	GTCGGAGCCCATTACAAAAA
E75 RTR			TGAGTTGCAGAAGGGTTGTG
HR3 RTF		RT-qPCR	GCGTGAGAAAGTGGAGGAA
HR3 RTR			CCCATAACCGTAGGGACTG
FTZ-f1 RTF		RT-qPCR	ACTCAATGTCTGCGCAGCAA
FTZ-f1 RTR			TCTGGGTAGTGCGCAAGCGT
Neverland RTF		RT-qPCR	ACTCCGATTGAACCACTT
Neverland RTF			GTCCCTTTGAAACATAACAC
Disembodied RTF		RT-qPCR	GTCGGACGCATACTCAAT
Disembodied RTR			ACCAAAGGGCAGCACTAG
Phantom RTF		RT-qPCR	CAGGTCTTTCAGCCAGTC
Phantom RTR			TTCTTGAAGTGCGAGGAG
Spook RTF		RT-qPCR	GTTGGAACGATACGCTCAC
Spook RTR			GGACCTGGTGCTTGTTGAT
Shade RTF		RT-qPCR	TACGACGACCCAGCATAA
Shade RTR			GCCCTGAATGTAGTTTGC
Shadow RTF		RT-qPCR	CCGATGGCGAATGGTAGG
Shadow RTR			GCCGGTCGTGAGTCCAAA
Shroud RTF		RT-qPCR	AGAACTCGTCGATCACG
Shroud RTR			TCTCCAAGGCAAGAAAT
